# The effects of antibiotic combination treatments on *Pseudomonas aeruginosa* tolerance evolution and coexistence with *Stenotrophomonas maltophilia*

**DOI:** 10.1101/2022.03.25.485776

**Authors:** Jack P. Law, A. Jamie Wood, Ville-Petri Friman

## Abstract

*Pseudomonas aeruginosa* bacterium is a common pathogen of Cystic Fibrosis (CF) patients due to its ability to evolve resistance to antibiotics during treatments. While *P. aeruginosa* resistance evolution is well characterised in monocultures, it is less well understood in polymicrobial CF infections. Here, we investigated how exposure to ciprofloxacin, colistin, or tobramycin antibiotics, administered at sub-MIC doses alone and in combination, shaped the tolerance evolution of *P. aeruginosa* (PAO1 lab and clinical CF LESB58 strains) in the absence and presence of a commonly co-occurring species, *Stenotrophomonas maltophilia*. Increases in antibiotic tolerances were primarily driven by the presence of that antibiotic in the treatment. We observed a reciprocal cross-tolerance between ciprofloxacin and tobramycin, and when combined these antibiotics selected increased MICs for all antibiotics. Though the presence of *S. maltophilia* did not affect the tolerance or the MIC evolution, it drove *P. aeruginosa* into extinction more frequently in the presence of tobramycin due to its relatively greater innate tobramycin tolerance. In contrast, *P. aeruginosa* dominated and drove *S. maltophilia* extinct in most other treatments. Together, our findings suggest that besides driving high-level antibiotic tolerance evolution, sub-MIC antibiotic exposure can alter competitive bacterial interactions, leading to target pathogen extinctions in multi-species communities.
