## Supplementary Spreadsheet for "The effects of antibiotic combination treatments on *Pseudomonas aeruginosa* tolerance evolution and coexistence with *Stenotrophomonas maltophilia*"

### Sheet: 1.Tolerance-comparisons
Strain	Antibiotic	Contrast	Treatment 1	Treatment 2	estimate	SE	df	t.ratio	p.value
PAO1	CIP	No antibiotic - CIP	No antibiotic	CIP	-0.0939869	0.00898125	48	-10.4648	0
PAO1	CIP	No antibiotic - CST	No antibiotic	CST	0.0148837	0.00877475	48	1.6962	0.689546
PAO1	CIP	No antibiotic - TOB	No antibiotic	TOB	-0.0384278	0.00976364	48	-3.9358	0.00602679
PAO1	CIP	No antibiotic - CIP + CST	No antibiotic	CIP + CST	-0.0872587	0.00898125	48	-9.71566	1.50386e-11
PAO1	CIP	No antibiotic - CIP + TOB	No antibiotic	CIP + TOB	-0.125862	0.0122608	48	-10.2655	7.9714e-14
PAO1	CIP	No antibiotic - CST + TOB	No antibiotic	CST + TOB
PAO1	CIP	No antibiotic - CIP + CST + TOB	No antibiotic	CIP + CST + TOB
PAO1	CIP	CIP - CST	CIP	CST	0.108871	0.00877475	48	12.4073	0
PAO1	CIP	CIP - TOB	CIP	TOB	0.0555591	0.00976364	48	5.69041	1.95477e-05
PAO1	CIP	CIP - CIP + CST	CIP	CIP + CST	0.00672817	0.00898125	48	0.749136	0.994849
PAO1	CIP	CIP - CIP + TOB	CIP	CIP + TOB	-0.0318754	0.0122608	48	-2.59979	0.181278
PAO1	CIP	CIP - CST + TOB	CIP	CST + TOB
PAO1	CIP	CIP - CIP + CST + TOB	CIP	CIP + CST + TOB
PAO1	CIP	CST - TOB	CST	TOB	-0.0533115	0.00957404	48	-5.56834	2.9775e-05
PAO1	CIP	CST - CIP + CST	CST	CIP + CST	-0.102142	0.00877475	48	-11.6405	0
PAO1	CIP	CST - CIP + TOB	CST	CIP + TOB	-0.140746	0.0121103	48	-11.622	0
PAO1	CIP	CST - CST + TOB	CST	CST + TOB
PAO1	CIP	CST - CIP + CST + TOB	CST	CIP + CST + TOB
PAO1	CIP	TOB - CIP + CST	TOB	CIP + CST	-0.048831	0.00976364	48	-5.0013	0.000203916
PAO1	CIP	TOB - CIP + TOB	TOB	CIP + TOB	-0.0874345	0.0128449	48	-6.80693	3.94304e-07
PAO1	CIP	TOB - CST + TOB	TOB	CST + TOB
PAO1	CIP	TOB - CIP + CST + TOB	TOB	CIP + CST + TOB
PAO1	CIP	CIP + CST - CIP + TOB	CIP + CST	CIP + TOB	-0.0386036	0.0122608	48	-3.14855	0.0525262
PAO1	CIP	CIP + CST - CST + TOB	CIP + CST	CST + TOB
PAO1	CIP	CIP + CST - CIP + CST + TOB	CIP + CST	CIP + CST + TOB
PAO1	CIP	CIP + TOB - CST + TOB	CIP + TOB	CST + TOB
PAO1	CIP	CIP + TOB - CIP + CST + TOB	CIP + TOB	CIP + CST + TOB
PAO1	CIP	CST + TOB - CIP + CST + TOB	CST + TOB	CIP + CST + TOB
PAO1	CST	No antibiotic - CIP	No antibiotic	CIP	0.0134722	0.0153598	48	0.877109	0.986787
PAO1	CST	No antibiotic - CST	No antibiotic	CST	0.0015625	0.0150067	48	0.104121	1
PAO1	CST	No antibiotic - TOB	No antibiotic	TOB	0.0277708	0.0166979	48	1.66314	0.710043
PAO1	CST	No antibiotic - CIP + CST	No antibiotic	CIP + CST	-0.0228639	0.0153598	48	-1.48855	0.809603
PAO1	CST	No antibiotic - CIP + TOB	No antibiotic	CIP + TOB	-0.104938	0.0209684	48	-5.00455	0.000201721
PAO1	CST	No antibiotic - CST + TOB	No antibiotic	CST + TOB
PAO1	CST	No antibiotic - CIP + CST + TOB	No antibiotic	CIP + CST + TOB
PAO1	CST	CIP - CST	CIP	CST	-0.0119097	0.0150067	48	-0.79363	0.99269
PAO1	CST	CIP - TOB	CIP	TOB	0.0142986	0.0166979	48	0.856314	0.988515
PAO1	CST	CIP - CIP + CST	CIP	CIP + CST	-0.0363361	0.0153598	48	-2.36566	0.281347
PAO1	CST	CIP - CIP + TOB	CIP	CIP + TOB	-0.11841	0.0209684	48	-5.64705	2.27044e-05
PAO1	CST	CIP - CST + TOB	CIP	CST + TOB
PAO1	CST	CIP - CIP + CST + TOB	CIP	CIP + CST + TOB
PAO1	CST	CST - TOB	CST	TOB	0.0262083	0.0163736	48	1.60065	0.747544
PAO1	CST	CST - CIP + CST	CST	CIP + CST	-0.0244264	0.0150067	48	-1.6277	0.731525
PAO1	CST	CST - CIP + TOB	CST	CIP + TOB	-0.1065	0.0207111	48	-5.14216	0.000127147
PAO1	CST	CST - CST + TOB	CST	CST + TOB
PAO1	CST	CST - CIP + CST + TOB	CST	CIP + CST + TOB
PAO1	CST	TOB - CIP + CST	TOB	CIP + CST	-0.0506347	0.0166979	48	-3.03241	0.0697697
PAO1	CST	TOB - CIP + TOB	TOB	CIP + TOB	-0.132708	0.0219675	48	-6.04112	5.78265e-06
PAO1	CST	TOB - CST + TOB	TOB	CST + TOB
PAO1	CST	TOB - CIP + CST + TOB	TOB	CIP + CST + TOB
PAO1	CST	CIP + CST - CIP + TOB	CIP + CST	CIP + TOB	-0.0820736	0.0209684	48	-3.91415	0.00642682
PAO1	CST	CIP + CST - CST + TOB	CIP + CST	CST + TOB
PAO1	CST	CIP + CST - CIP + CST + TOB	CIP + CST	CIP + CST + TOB
PAO1	CST	CIP + TOB - CST + TOB	CIP + TOB	CST + TOB
PAO1	CST	CIP + TOB - CIP + CST + TOB	CIP + TOB	CIP + CST + TOB
PAO1	CST	CST + TOB - CIP + CST + TOB	CST + TOB	CIP + CST + TOB
PAO1	No antibiotic	No antibiotic - CIP	No antibiotic	CIP	0.00344028	0.00630569	48	0.545583	0.999309
PAO1	No antibiotic	No antibiotic - CST	No antibiotic	CST	0.0120139	0.00616071	48	1.95008	0.524893
PAO1	No antibiotic	No antibiotic - TOB	No antibiotic	TOB	0.0306597	0.006855	48	4.47261	0.00114845
PAO1	No antibiotic	No antibiotic - CIP + CST	No antibiotic	CIP + CST	0.0265028	0.00630569	48	4.203	0.00267944
PAO1	No antibiotic	No antibiotic - CIP + TOB	No antibiotic	CIP + TOB	0.00309028	0.00860821	48	0.358992	0.999958
PAO1	No antibiotic	No antibiotic - CST + TOB	No antibiotic	CST + TOB
PAO1	No antibiotic	No antibiotic - CIP + CST + TOB	No antibiotic	CIP + CST + TOB
PAO1	No antibiotic	CIP - CST	CIP	CST	0.00857361	0.00616071	48	1.39166	0.856558
PAO1	No antibiotic	CIP - TOB	CIP	TOB	0.0272194	0.006855	48	3.97074	0.00543058
PAO1	No antibiotic	CIP - CIP + CST	CIP	CIP + CST	0.0230625	0.00630569	48	3.65741	0.0135206
PAO1	No antibiotic	CIP - CIP + TOB	CIP	CIP + TOB	-0.00035	0.00860821	48	-0.0406589	1
PAO1	No antibiotic	CIP - CST + TOB	CIP	CST + TOB
PAO1	No antibiotic	CIP - CIP + CST + TOB	CIP	CIP + CST + TOB
PAO1	No antibiotic	CST - TOB	CST	TOB	0.0186458	0.00672188	48	2.7739	0.126031
PAO1	No antibiotic	CST - CIP + CST	CST	CIP + CST	0.0144889	0.00616071	48	2.35182	0.28821
PAO1	No antibiotic	CST - CIP + TOB	CST	CIP + TOB	-0.00892361	0.00850259	48	-1.04952	0.963908
PAO1	No antibiotic	CST - CST + TOB	CST	CST + TOB
PAO1	No antibiotic	CST - CIP + CST + TOB	CST	CIP + CST + TOB
PAO1	No antibiotic	TOB - CIP + CST	TOB	CIP + CST	-0.00415694	0.006855	48	-0.60641	0.998632
PAO1	No antibiotic	TOB - CIP + TOB	TOB	CIP + TOB	-0.0275694	0.00901835	48	-3.05704	0.0657522
PAO1	No antibiotic	TOB - CST + TOB	TOB	CST + TOB
PAO1	No antibiotic	TOB - CIP + CST + TOB	TOB	CIP + CST + TOB
PAO1	No antibiotic	CIP + CST - CIP + TOB	CIP + CST	CIP + TOB	-0.0234125	0.00860821	48	-2.71979	0.141551
PAO1	No antibiotic	CIP + CST - CST + TOB	CIP + CST	CST + TOB
PAO1	No antibiotic	CIP + CST - CIP + CST + TOB	CIP + CST	CIP + CST + TOB
PAO1	No antibiotic	CIP + TOB - CST + TOB	CIP + TOB	CST + TOB
PAO1	No antibiotic	CIP + TOB - CIP + CST + TOB	CIP + TOB	CIP + CST + TOB
PAO1	No antibiotic	CST + TOB - CIP + CST + TOB	CST + TOB	CIP + CST + TOB
PAO1	TOB	No antibiotic - CIP	No antibiotic	CIP	-0.0529062	0.0174717	48	-3.02811	0.0704912
PAO1	TOB	No antibiotic - CST	No antibiotic	CST	0.012792	0.01707	48	0.749387	0.994838
PAO1	TOB	No antibiotic - TOB	No antibiotic	TOB	-0.123038	0.0189937	48	-6.47782	1.25345e-06
PAO1	TOB	No antibiotic - CIP + CST	No antibiotic	CIP + CST	-0.034749	0.0174717	48	-1.98887	0.499741
PAO1	TOB	No antibiotic - CIP + TOB	No antibiotic	CIP + TOB	-0.152211	0.0238515	48	-6.38164	1.75668e-06
PAO1	TOB	No antibiotic - CST + TOB	No antibiotic	CST + TOB
PAO1	TOB	No antibiotic - CIP + CST + TOB	No antibiotic	CIP + CST + TOB
PAO1	TOB	CIP - CST	CIP	CST	0.0656983	0.01707	48	3.84876	0.00779247
PAO1	TOB	CIP - TOB	CIP	TOB	-0.0701316	0.0189937	48	-3.69236	0.0122444
PAO1	TOB	CIP - CIP + CST	CIP	CIP + CST	0.0181573	0.0174717	48	1.03924	0.965768
PAO1	TOB	CIP - CIP + TOB	CIP	CIP + TOB	-0.0993052	0.0238515	48	-4.16348	0.00302656
PAO1	TOB	CIP - CST + TOB	CIP	CST + TOB
PAO1	TOB	CIP - CIP + CST + TOB	CIP	CIP + CST + TOB
PAO1	TOB	CST - TOB	CST	TOB	-0.13583	0.0186249	48	-7.29293	7.14997e-08
PAO1	TOB	CST - CIP + CST	CST	CIP + CST	-0.047541	0.01707	48	-2.78506	0.123005
PAO1	TOB	CST - CIP + TOB	CST	CIP + TOB	-0.165003	0.0235588	48	-7.0039	1.97295e-07
PAO1	TOB	CST - CST + TOB	CST	CST + TOB
PAO1	TOB	CST - CIP + CST + TOB	CST	CIP + CST + TOB
PAO1	TOB	TOB - CIP + CST	TOB	CIP + CST	0.0882889	0.0189937	48	4.64832	0.000652322
PAO1	TOB	TOB - CIP + TOB	TOB	CIP + TOB	-0.0291736	0.0249879	48	-1.16751	0.937201
PAO1	TOB	TOB - CST + TOB	TOB	CST + TOB
PAO1	TOB	TOB - CIP + CST + TOB	TOB	CIP + CST + TOB
PAO1	TOB	CIP + CST - CIP + TOB	CIP + CST	CIP + TOB	-0.117462	0.0238515	48	-4.92475	0.000263116
PAO1	TOB	CIP + CST - CST + TOB	CIP + CST	CST + TOB
PAO1	TOB	CIP + CST - CIP + CST + TOB	CIP + CST	CIP + CST + TOB
PAO1	TOB	CIP + TOB - CST + TOB	CIP + TOB	CST + TOB
PAO1	TOB	CIP + TOB - CIP + CST + TOB	CIP + TOB	CIP + CST + TOB
PAO1	TOB	CST + TOB - CIP + CST + TOB	CST + TOB	CIP + CST + TOB
LESB58	CIP	No antibiotic - CIP	No antibiotic	CIP	-0.105375	0.0230518	66	-4.57122	0.000553265
LESB58	CIP	No antibiotic - CST	No antibiotic	CST	0.0153139	0.0236211	66	0.648314	0.997979
LESB58	CIP	No antibiotic - TOB	No antibiotic	TOB	-0.033375	0.0257727	66	-1.29497	0.897542
LESB58	CIP	No antibiotic - CIP + CST	No antibiotic	CIP + CST	-0.103125	0.0230518	66	-4.47361	0.000779311
LESB58	CIP	No antibiotic - CIP + TOB	No antibiotic	CIP + TOB	-0.0848819	0.0244502	66	-3.47163	0.0195152
LESB58	CIP	No antibiotic - CST + TOB	No antibiotic	CST + TOB	-0.068	0.0270307	66	-2.51566	0.207177
LESB58	CIP	No antibiotic - CIP + CST + TOB	No antibiotic	CIP + CST + TOB	-0.06	0.0257727	66	-2.32804	0.294509
LESB58	CIP	CIP - CST	CIP	CST	0.120689	0.0236211	66	5.10937	7.81041e-05
LESB58	CIP	CIP - TOB	CIP	TOB	0.072	0.0257727	66	2.79365	0.11425
LESB58	CIP	CIP - CIP + CST	CIP	CIP + CST	0.00225	0.0230518	66	0.0976061	1
LESB58	CIP	CIP - CIP + TOB	CIP	CIP + TOB	0.0204931	0.0244502	66	0.838156	0.990165
LESB58	CIP	CIP - CST + TOB	CIP	CST + TOB	0.037375	0.0270307	66	1.38269	0.861831
LESB58	CIP	CIP - CIP + CST + TOB	CIP	CIP + CST + TOB	0.045375	0.0257727	66	1.76058	0.648175
LESB58	CIP	CST - TOB	CST	TOB	-0.0486889	0.0262831	66	-1.85248	0.587508
LESB58	CIP	CST - CIP + CST	CST	CIP + CST	-0.118439	0.0236211	66	-5.01411	0.000111307
LESB58	CIP	CST - CIP + TOB	CST	CIP + TOB	-0.100196	0.0249876	66	-4.00982	0.00372423
LESB58	CIP	CST - CST + TOB	CST	CST + TOB	-0.0833139	0.0275177	66	-3.02764	0.0650544
LESB58	CIP	CST - CIP + CST + TOB	CST	CIP + CST + TOB	-0.0753139	0.0262831	66	-2.86548	0.096664
LESB58	CIP	TOB - CIP + CST	TOB	CIP + CST	-0.06975	0.0257727	66	-2.70635	0.138982
LESB58	CIP	TOB - CIP + TOB	TOB	CIP + TOB	-0.0515069	0.0270307	66	-1.9055	0.552201
LESB58	CIP	TOB - CST + TOB	TOB	CST + TOB	-0.034625	0.0293854	66	-1.1783	0.935304
LESB58	CIP	TOB - CIP + CST + TOB	TOB	CIP + CST + TOB	-0.026625	0.0282326	66	-0.943058	0.980473
LESB58	CIP	CIP + CST - CIP + TOB	CIP + CST	CIP + TOB	0.0182431	0.0244502	66	0.746132	0.995133
LESB58	CIP	CIP + CST - CST + TOB	CIP + CST	CST + TOB	0.035125	0.0270307	66	1.29945	0.895871
LESB58	CIP	CIP + CST - CIP + CST + TOB	CIP + CST	CIP + CST + TOB	0.043125	0.0257727	66	1.67328	0.704014
LESB58	CIP	CIP + TOB - CST + TOB	CIP + TOB	CST + TOB	0.0168819	0.0282326	66	0.597959	0.998795
LESB58	CIP	CIP + TOB - CIP + CST + TOB	CIP + TOB	CIP + CST + TOB	0.0248819	0.0270307	66	0.920508	0.982994
LESB58	CIP	CST + TOB - CIP + CST + TOB	CST + TOB	CIP + CST + TOB	0.008	0.0293854	66	0.272244	0.999994
LESB58	CST	No antibiotic - CIP	No antibiotic	CIP	0.0224792	0.0215973	66	1.04083	0.966216
LESB58	CST	No antibiotic - CST	No antibiotic	CST	0.0609014	0.0221307	66	2.7519	0.1256
LESB58	CST	No antibiotic - TOB	No antibiotic	TOB	0.000277778	0.0241465	66	0.0115038	1
LESB58	CST	No antibiotic - CIP + CST	No antibiotic	CIP + CST	0.0209792	0.0215973	66	0.971378	0.976922
LESB58	CST	No antibiotic - CIP + TOB	No antibiotic	CIP + TOB	-0.0759375	0.0229074	66	-3.31497	0.0304074
LESB58	CST	No antibiotic - CST + TOB	No antibiotic	CST + TOB	-0.046375	0.0253251	66	-1.83119	0.601659
LESB58	CST	No antibiotic - CIP + CST + TOB	No antibiotic	CIP + CST + TOB	-0.0552431	0.0241465	66	-2.28782	0.315804
LESB58	CST	CIP - CST	CIP	CST	0.0384222	0.0221307	66	1.73615	0.664034
LESB58	CST	CIP - TOB	CIP	TOB	-0.0222014	0.0241465	66	-0.919444	0.983107
LESB58	CST	CIP - CIP + CST	CIP	CIP + CST	-0.0015	0.0215973	66	-0.069453	1
LESB58	CST	CIP - CIP + TOB	CIP	CIP + TOB	-0.0984167	0.0229074	66	-4.29628	0.00143582
LESB58	CST	CIP - CST + TOB	CIP	CST + TOB	-0.0688542	0.0253251	66	-2.71881	0.135215
LESB58	CST	CIP - CIP + CST + TOB	CIP	CIP + CST + TOB	-0.0777222	0.0241465	66	-3.21877	0.0395374
LESB58	CST	CST - TOB	CST	TOB	-0.0606236	0.0246247	66	-2.4619	0.230134
LESB58	CST	CST - CIP + CST	CST	CIP + CST	-0.0399222	0.0221307	66	-1.80393	0.619708
LESB58	CST	CST - CIP + TOB	CST	CIP + TOB	-0.136839	0.0234109	66	-5.84508	4.63616e-06
LESB58	CST	CST - CST + TOB	CST	CST + TOB	-0.107276	0.0257815	66	-4.16099	0.00226459
LESB58	CST	CST - CIP + CST + TOB	CST	CIP + CST + TOB	-0.116144	0.0246247	66	-4.71657	0.000329658
LESB58	CST	TOB - CIP + CST	TOB	CIP + CST	0.0207014	0.0241465	66	0.857323	0.988757
LESB58	CST	TOB - CIP + TOB	TOB	CIP + TOB	-0.0762153	0.0253251	66	-3.00947	0.0680907
LESB58	CST	TOB - CST + TOB	TOB	CST + TOB	-0.0466528	0.0275313	66	-1.69454	0.690651
LESB58	CST	TOB - CIP + CST + TOB	TOB	CIP + CST + TOB	-0.0555208	0.0264512	66	-2.09899	0.426369
LESB58	CST	CIP + CST - CIP + TOB	CIP + CST	CIP + TOB	-0.0969167	0.0229074	66	-4.2308	0.00179224
LESB58	CST	CIP + CST - CST + TOB	CIP + CST	CST + TOB	-0.0673542	0.0253251	66	-2.65958	0.153852
LESB58	CST	CIP + CST - CIP + CST + TOB	CIP + CST	CIP + CST + TOB	-0.0762222	0.0241465	66	-3.15665	0.0466485
LESB58	CST	CIP + TOB - CST + TOB	CIP + TOB	CST + TOB	0.0295625	0.0264512	66	1.11762	0.950663
LESB58	CST	CIP + TOB - CIP + CST + TOB	CIP + TOB	CIP + CST + TOB	0.0206944	0.0253251	66	0.817151	0.991547
LESB58	CST	CST + TOB - CIP + CST + TOB	CST + TOB	CIP + CST + TOB	-0.00886806	0.0275313	66	-0.322108	0.999981
LESB58	No antibiotic	No antibiotic - CIP	No antibiotic	CIP	0.01175	0.00822995	66	1.42771	0.841119
LESB58	No antibiotic	No antibiotic - CST	No antibiotic	CST	0.011825	0.00843318	66	1.4022	0.85305
LESB58	No antibiotic	No antibiotic - TOB	No antibiotic	TOB	0.0313194	0.00920136	66	3.40378	0.0237034
LESB58	No antibiotic	No antibiotic - CIP + CST	No antibiotic	CIP + CST	0.0162014	0.00822995	66	1.96859	0.510381
LESB58	No antibiotic	No antibiotic - CIP + TOB	No antibiotic	CIP + TOB	0.0312812	0.00872918	66	3.58353	0.0140556
LESB58	No antibiotic	No antibiotic - CST + TOB	No antibiotic	CST + TOB	0.046434	0.00965047	66	4.81158	0.000233917
LESB58	No antibiotic	No antibiotic - CIP + CST + TOB	No antibiotic	CIP + CST + TOB	0.0357917	0.00920136	66	3.88982	0.00547605
LESB58	No antibiotic	CIP - CST	CIP	CST	7.5e-05	0.00843318	66	0.00889344	1
LESB58	No antibiotic	CIP - TOB	CIP	TOB	0.0195694	0.00920136	66	2.1268	0.40912
LESB58	No antibiotic	CIP - CIP + CST	CIP	CIP + CST	0.00445139	0.00822995	66	0.540877	0.999372
LESB58	No antibiotic	CIP - CIP + TOB	CIP	CIP + TOB	0.0195312	0.00872918	66	2.23747	0.343663
LESB58	No antibiotic	CIP - CST + TOB	CIP	CST + TOB	0.034684	0.00965047	66	3.59403	0.0136231
LESB58	No antibiotic	CIP - CIP + CST + TOB	CIP	CIP + CST + TOB	0.0240417	0.00920136	66	2.61284	0.169896
LESB58	No antibiotic	CST - TOB	CST	TOB	0.0194944	0.00938358	66	2.07751	0.439881
LESB58	No antibiotic	CST - CIP + CST	CST	CIP + CST	0.00437639	0.00843318	66	0.518949	0.999521
LESB58	No antibiotic	CST - CIP + TOB	CST	CIP + TOB	0.0194563	0.00892105	66	2.18094	0.37642
LESB58	No antibiotic	CST - CST + TOB	CST	CST + TOB	0.034609	0.00982436	66	3.52278	0.0168161
LESB58	No antibiotic	CST - CIP + CST + TOB	CST	CIP + CST + TOB	0.0239667	0.00938358	66	2.55411	0.191784
LESB58	No antibiotic	TOB - CIP + CST	TOB	CIP + CST	-0.0151181	0.00920136	66	-1.64302	0.722717
LESB58	No antibiotic	TOB - CIP + TOB	TOB	CIP + TOB	-3.81944e-05	0.00965047	66	-0.00395778	1
LESB58	No antibiotic	TOB - CST + TOB	TOB	CST + TOB	0.0151146	0.0104912	66	1.4407	0.834858
LESB58	No antibiotic	TOB - CIP + CST + TOB	TOB	CIP + CST + TOB	0.00447222	0.0100796	66	0.443691	0.999831
LESB58	No antibiotic	CIP + CST - CIP + TOB	CIP + CST	CIP + TOB	0.0150799	0.00872918	66	1.72752	0.669597
LESB58	No antibiotic	CIP + CST - CST + TOB	CIP + CST	CST + TOB	0.0302326	0.00965047	66	3.13276	0.0496671
LESB58	No antibiotic	CIP + CST - CIP + CST + TOB	CIP + CST	CIP + CST + TOB	0.0195903	0.00920136	66	2.12906	0.407729
LESB58	No antibiotic	CIP + TOB - CST + TOB	CIP + TOB	CST + TOB	0.0151528	0.0100796	66	1.50331	0.802938
LESB58	No antibiotic	CIP + TOB - CIP + CST + TOB	CIP + TOB	CIP + CST + TOB	0.00451042	0.00965047	66	0.467378	0.99976
LESB58	No antibiotic	CST + TOB - CIP + CST + TOB	CST + TOB	CIP + CST + TOB	-0.0106424	0.0104912	66	-1.01441	0.970641
LESB58	TOB	No antibiotic - CIP	No antibiotic	CIP	-0.0772274	0.0221847	66	-3.4811	0.0189873
LESB58	TOB	No antibiotic - CST	No antibiotic	CST	-0.0219875	0.0227326	66	-0.967223	0.977471
LESB58	TOB	No antibiotic - TOB	No antibiotic	TOB	-0.139097	0.0248033	66	-5.60801	1.1693e-05
LESB58	TOB	No antibiotic - CIP + CST	No antibiotic	CIP + CST	-0.0106597	0.0221847	66	-0.480498	0.999712
LESB58	TOB	No antibiotic - CIP + TOB	No antibiotic	CIP + TOB	-0.133947	0.0235305	66	-5.69249	8.42142e-06
LESB58	TOB	No antibiotic - CST + TOB	No antibiotic	CST + TOB	-0.147125	0.0260139	66	-5.65562	9.72027e-06
LESB58	TOB	No antibiotic - CIP + CST + TOB	No antibiotic	CIP + CST + TOB	-0.137816	0.0248033	66	-5.55636	1.42797e-05
LESB58	TOB	CIP - CST	CIP	CST	0.0552399	0.0227326	66	2.42999	0.244551
LESB58	TOB	CIP - TOB	CIP	TOB	-0.0618698	0.0248033	66	-2.49442	0.216048
LESB58	TOB	CIP - CIP + CST	CIP	CIP + CST	0.0665677	0.0221847	66	3.00061	0.0696159
LESB58	TOB	CIP - CIP + TOB	CIP	CIP + TOB	-0.0567196	0.0235305	66	-2.41047	0.253657
LESB58	TOB	CIP - CST + TOB	CIP	CST + TOB	-0.0698976	0.0260139	66	-2.68693	0.145015
LESB58	TOB	CIP - CIP + CST + TOB	CIP	CIP + CST + TOB	-0.0605885	0.0248033	66	-2.44276	0.23871
LESB58	TOB	CST - TOB	CST	TOB	-0.11711	0.0252945	66	-4.62985	0.000449465
LESB58	TOB	CST - CIP + CST	CST	CIP + CST	0.0113278	0.0227326	66	0.498305	0.999634
LESB58	TOB	CST - CIP + TOB	CST	CIP + TOB	-0.11196	0.0240477	66	-4.65573	0.000409884
LESB58	TOB	CST - CST + TOB	CST	CST + TOB	-0.125138	0.0264827	66	-4.72526	0.000319529
LESB58	TOB	CST - CIP + CST + TOB	CST	CIP + CST + TOB	-0.115828	0.0252945	66	-4.57919	0.000537893
LESB58	TOB	TOB - CIP + CST	TOB	CIP + CST	0.128438	0.0248033	66	5.17824	6.03435e-05
LESB58	TOB	TOB - CIP + TOB	TOB	CIP + TOB	0.00515017	0.0260139	66	0.197978	0.999999
LESB58	TOB	TOB - CST + TOB	TOB	CST + TOB	-0.00802778	0.0282801	66	-0.283866	0.999992
LESB58	TOB	TOB - CIP + CST + TOB	TOB	CIP + CST + TOB	0.00128125	0.0271707	66	0.0471556	1
LESB58	TOB	CIP + CST - CIP + TOB	CIP + CST	CIP + TOB	-0.123287	0.0235305	66	-5.23947	4.79157e-05
LESB58	TOB	CIP + CST - CST + TOB	CIP + CST	CST + TOB	-0.136465	0.0260139	66	-5.24586	4.67748e-05
LESB58	TOB	CIP + CST - CIP + CST + TOB	CIP + CST	CIP + CST + TOB	-0.127156	0.0248033	66	-5.12659	7.32363e-05
LESB58	TOB	CIP + TOB - CST + TOB	CIP + TOB	CST + TOB	-0.013178	0.0271707	66	-0.485007	0.999694
LESB58	TOB	CIP + TOB - CIP + CST + TOB	CIP + TOB	CIP + CST + TOB	-0.00386892	0.0260139	66	-0.148725	1
LESB58	TOB	CST + TOB - CIP + CST + TOB	CST + TOB	CIP + CST + TOB	0.00930903	0.0282801	66	0.329172	0.999978

### Sheet: 2.MIC-comparisons
Strain	Antibiotic	Treatment	chisq	p	p.adj
PAO1	CIP	CIP	0.964286	0.326109	0.869625
PAO1	CIP	CIP + CST	0.517921	0.47173	0.94346
PAO1	CIP	CIP + CST + TOB	0	1	1
PAO1	CIP	CIP + TOB	1.42105	0.23323	0.869625
PAO1	CIP	CST	0.11828	0.730908	0.974544
PAO1	CIP	CST + TOB	0	1	1
PAO1	CIP	No antibiotic	0.16875	0.681225	0.974544
PAO1	CIP	TOB	1.60656	0.204976	0.869625
PAO1	CST	CIP	0	1	1
PAO1	CST	CIP + CST	2.0119	0.156069	0.588457
PAO1	CST	CIP + CST + TOB	0	1	1
PAO1	CST	CIP + TOB	1.5	0.220671	0.588457
PAO1	CST	CST	0	1	1
PAO1	CST	CST + TOB	0	1	1
PAO1	CST	No antibiotic	0	1	1
PAO1	CST	TOB	2	0.157299	0.588457
PAO1	TOB	CIP	0.1	0.75183	1
PAO1	TOB	CIP + CST	1.58824	0.207578	0.846161
PAO1	TOB	CIP + CST + TOB	0	1	1
PAO1	TOB	CIP + TOB	1	0.317311	0.846161
PAO1	TOB	CST	0.407407	0.523288	1
PAO1	TOB	CST + TOB	0	1	1
PAO1	TOB	No antibiotic	1.2	0.273322	0.846161
PAO1	TOB	TOB	0.186047	0.666228	1
LESB58	CIP	CIP	0.804878	0.369639	0.706177
LESB58	CIP	CIP + CST	0.0484581	0.825768	1
LESB58	CIP	CIP + CST + TOB	0	1	1
LESB58	CIP	CIP + TOB	0.592742	0.441361	0.706177
LESB58	CIP	CST	1.28601	0.256785	0.706177
LESB58	CIP	CST + TOB	0.008	0.92873	1
LESB58	CIP	No antibiotic	2.2	0.138011	0.706177
LESB58	CIP	TOB	0.9	0.342782	0.706177
LESB58	CST	CIP	1	0.317311	0.634621
LESB58	CST	CIP + CST	0	1	1
LESB58	CST	CIP + CST + TOB	1	0.317311	0.634621
LESB58	CST	CIP + TOB	1.14286	0.285049	0.634621
LESB58	CST	CST	0.0185185	0.891756	1
LESB58	CST	CST + TOB	1.56098	0.211522	0.634621
LESB58	CST	No antibiotic	0	1	1
LESB58	CST	TOB	0	1	1
LESB58	TOB	CIP	1.22222	0.268925	0.760132
LESB58	TOB	CIP + CST	0.611111	0.43437	0.86874
LESB58	TOB	CIP + CST + TOB	1.14286	0.285049	0.760132
LESB58	TOB	CIP + TOB	0.108871	0.741433	0.988578
LESB58	TOB	CST	0.00260417	0.959301	1
LESB58	TOB	CST + TOB	3.375	0.0661926	0.529541
LESB58	TOB	No antibiotic	0.314286	0.575062	0.920099
LESB58	TOB	TOB	0	1	1

### Sheet: 3.Density-comparisons
Strain	Coculture level	Treatment level	Contrast	ratio	SE	df	t.ratio	p.value
LESB58	Mono	.	No antibiotic / CIP	1.14141	0.145028	71	1.04095	0.995707
LESB58	Mono	.	No antibiotic / CST	1.28826	0.171677	71	1.90072	0.748131
LESB58	Mono	.	No antibiotic / TOB	1.39519	0.177274	71	2.62107	0.282901
LESB58	Mono	.	No antibiotic / CIP + CST	1.15769	0.147097	71	1.15244	0.990071
LESB58	Mono	.	No antibiotic / CIP + TOB	1.47592	0.209666	71	2.7403	0.224418
LESB58	Mono	.	No antibiotic / CST + TOB	1.57651	0.245332	71	2.92524	0.151255
LESB58	Mono	.	No antibiotic / CIP + CST + TOB	1.58826	0.247159	71	2.97292	0.135723
LESB58	Mono	.	CIP / CST	1.12866	0.150408	71	0.908215	0.998696
LESB58	Mono	.	CIP / TOB	1.22234	0.155312	71	1.58012	0.906551
LESB58	Mono	.	CIP / CIP + CST	1.01427	0.128873	71	0.111494	1
LESB58	Mono	.	CIP / CIP + TOB	1.29307	0.183691	71	1.80925	0.801495
LESB58	Mono	.	CIP / CST + TOB	1.3812	0.214938	71	2.07531	0.634078
LESB58	Mono	.	CIP / CIP + CST + TOB	1.39149	0.216539	71	2.123	0.601295
LESB58	Mono	.	CST / TOB	1.08301	0.144324	71	0.598371	0.999976
LESB58	Mono	.	CST / CIP + CST	0.898648	0.119756	71	-0.80191	0.999584
LESB58	Mono	.	CST / CIP + TOB	1.14567	0.169136	71	0.921129	0.99852
LESB58	Mono	.	CST / CST + TOB	1.22375	0.196682	71	1.25635	0.980561
LESB58	Mono	.	CST / CIP + CST + TOB	1.23287	0.198147	71	1.30253	0.974564
LESB58	Mono	.	TOB / CIP + CST	0.829772	0.105431	71	-1.46863	0.94123
LESB58	Mono	.	TOB / CIP + TOB	1.05786	0.150277	71	0.395944	1
LESB58	Mono	.	TOB / CST + TOB	1.12996	0.17584	71	0.785144	0.999659
LESB58	Mono	.	TOB / CIP + CST + TOB	1.13838	0.17715	71	0.832833	0.999408
LESB58	Mono	.	CIP + CST / CIP + TOB	1.27488	0.181107	71	1.70952	0.852667
LESB58	Mono	.	CIP + CST / CST + TOB	1.36177	0.211914	71	1.98427	0.695101
LESB58	Mono	.	CIP + CST / CIP + CST + TOB	1.37191	0.213493	71	2.03196	0.663458
LESB58	Mono	.	CIP + TOB / CST + TOB	1.06816	0.179541	71	0.392268	1
LESB58	Mono	.	CIP + TOB / CIP + CST + TOB	1.07611	0.180879	71	0.43642	0.999999
LESB58	Mono	.	CST + TOB / CIP + CST + TOB	1.00745	0.181029	71	0.0413002	1
LESB58	Co	.	No antibiotic / CIP	1.10631	0.140568	71	0.79513	0.999616
LESB58	Co	.	No antibiotic / CST	0.885011	0.11245	71	-0.961396	0.997838
LESB58	Co	.	No antibiotic / TOB	1.4499	0.184225	71	2.92375	0.15176
LESB58	Co	.	No antibiotic / CIP + CST	1.42395	0.180928	71	2.78163	0.206224
LESB58	Co	.	No antibiotic / CIP + TOB	1.52932	0.194316	71	3.34346	0.0537714
LESB58	Co	.	No antibiotic / CST + TOB	1.65911	0.210807	71	3.98457	0.00806076
LESB58	Co	.	No antibiotic / CIP + CST + TOB	1.65869	0.210754	71	3.98258	0.00811228
LESB58	Co	.	CIP / CST	0.799967	0.101644	71	-1.75653	0.829537
LESB58	Co	.	CIP / TOB	1.31057	0.166522	71	2.12862	0.597409
LESB58	Co	.	CIP / CIP + CST	1.28712	0.163542	71	1.9865	0.693639
LESB58	Co	.	CIP / CIP + TOB	1.38236	0.175643	71	2.54833	0.322834
LESB58	Co	.	CIP / CST + TOB	1.49968	0.19055	71	3.18944	0.0803914
LESB58	Co	.	CIP / CIP + CST + TOB	1.4993	0.190502	71	3.18745	0.0807973
LESB58	Co	.	CST / TOB	1.63828	0.208161	71	3.88514	0.0110481
LESB58	Co	.	CST / CIP + CST	1.60897	0.204436	71	3.74303	0.0171235
LESB58	Co	.	CST / CIP + TOB	1.72802	0.219563	71	4.30485	0.00279307
LESB58	Co	.	CST / CST + TOB	1.87468	0.238197	71	4.94596	0.000282541
LESB58	Co	.	CST / CIP + CST + TOB	1.8742	0.238137	71	4.94397	0.000284639
LESB58	Co	.	TOB / CIP + CST	0.982105	0.124787	71	-0.142115	1
LESB58	Co	.	TOB / CIP + TOB	1.05478	0.13402	71	0.419708	0.999999
LESB58	Co	.	TOB / CST + TOB	1.14429	0.145395	71	1.06082	0.994965
LESB58	Co	.	TOB / CIP + CST + TOB	1.14401	0.145358	71	1.05883	0.995044
LESB58	Co	.	CIP + CST / CIP + TOB	1.074	0.136462	71	0.561822	0.999987
LESB58	Co	.	CIP + CST / CST + TOB	1.16514	0.148044	71	1.20293	0.98607
LESB58	Co	.	CIP + CST / CIP + CST + TOB	1.16485	0.148006	71	1.20094	0.986249
LESB58	Co	.	CIP + TOB / CST + TOB	1.08487	0.137844	71	0.641109	0.999952
LESB58	Co	.	CIP + TOB / CIP + CST + TOB	1.0846	0.137809	71	0.639121	0.999953
LESB58	Co	.	CST + TOB / CIP + CST + TOB	0.999747	0.127028	71	-0.00198818	1
LESB58	.	No antibiotic	Mono / Co	0.8982	0.114126	71	-0.844973	0.999324
LESB58	.	CIP	Mono / Co	0.87058	0.110616	71	-1.09079	0.993651
LESB58	.	CST	Mono / Co	0.617046	0.0822289	71	-3.62302	0.0244917
LESB58	.	TOB	Mono / Co	0.933417	0.1186	71	-0.54229	0.999991
LESB58	.	CIP + CST	Mono / Co	1.10478	0.140374	71	0.784222	0.999663
LESB58	.	CIP + TOB	Mono / Co	0.930696	0.132213	71	-0.505585	0.999996
LESB58	.	CST + TOB	Mono / Co	0.945258	0.147098	71	-0.361768	1
LESB58	.	CIP + CST + TOB	Mono / Co	0.938032	0.145973	71	-0.411081	0.999999
PAO1	Mono	.	No antibiotic / CIP	1.19011	0.17478	65	1.18514	0.987446
PAO1	Mono	.	No antibiotic / CST	0.95043	0.133638	65	-0.361575	1
PAO1	Mono	.	No antibiotic / TOB	1.20164	0.168961	65	1.3064	0.973735
PAO1	Mono	.	No antibiotic / CIP + CST	1.24776	0.183247	65	1.50723	0.929954
PAO1	Mono	.	No antibiotic / CIP + TOB	1.15993	0.225349	65	0.763661	0.999732
PAO1	Mono	.	No antibiotic / CST + TOB	1.19058	0.231304	65	0.897901	0.998801
PAO1	Mono	.	No antibiotic / CIP + CST + TOB	1.35807	0.263843	65	1.5754	0.907716
PAO1	Mono	.	CIP / CST	0.798604	0.11229	65	-1.59941	0.898918
PAO1	Mono	.	CIP / TOB	1.00969	0.14197	65	0.0685638	1
PAO1	Mono	.	CIP / CIP + CST	1.04844	0.153974	65	0.322092	1
PAO1	Mono	.	CIP / CIP + TOB	0.97464	0.189351	65	-0.132218	1
PAO1	Mono	.	CIP / CST + TOB	1.00039	0.194354	65	0.00202145	1
PAO1	Mono	.	CIP / CIP + CST + TOB	1.14113	0.221695	65	0.679518	0.999913
PAO1	Mono	.	CST / TOB	1.26431	0.1695	65	1.74939	0.832639
PAO1	Mono	.	CST / CIP + CST	1.31284	0.184596	65	1.93582	0.72601
PAO1	Mono	.	CST / CIP + TOB	1.22043	0.231388	65	1.05067	0.995285
PAO1	Mono	.	CST / CST + TOB	1.25268	0.237502	65	1.18823	0.987187
PAO1	Mono	.	CST / CIP + CST + TOB	1.4289	0.270913	65	1.88245	0.758846
PAO1	Mono	.	TOB / CIP + CST	1.03838	0.146005	65	0.267851	1
PAO1	Mono	.	TOB / CIP + TOB	0.965289	0.183015	65	-0.186332	1
PAO1	Mono	.	TOB / CST + TOB	0.990795	0.18785	65	-0.0487769	1
PAO1	Mono	.	TOB / CIP + CST + TOB	1.13018	0.214277	65	0.64545	0.999947
PAO1	Mono	.	CIP + CST / CIP + TOB	0.92961	0.180603	65	-0.375697	1
PAO1	Mono	.	CIP + CST / CST + TOB	0.954173	0.185375	65	-0.241458	1
PAO1	Mono	.	CIP + CST / CIP + CST + TOB	1.0884	0.211453	65	0.436039	0.999999
PAO1	Mono	.	CIP + TOB / CST + TOB	1.02642	0.238342	65	0.112313	1
PAO1	Mono	.	CIP + TOB / CIP + CST + TOB	1.17082	0.271871	65	0.679147	0.999913
PAO1	Mono	.	CST + TOB / CIP + CST + TOB	1.14068	0.264873	65	0.566834	0.999986
PAO1	Co	.	No antibiotic / CIP	1.26945	0.170188	65	1.77963	0.817003
PAO1	Co	.	No antibiotic / CST	0.976584	0.130925	65	-0.176739	1
PAO1	Co	.	No antibiotic / TOB	1.41155	0.189239	65	2.57107	0.311678
PAO1	Co	.	No antibiotic / CIP + CST	1.28497	0.172268	65	1.87024	0.766125
PAO1	Co	.	No antibiotic / CIP + TOB	1.22354	0.164033	65	1.50484	0.930661
PAO1	Co	.	No antibiotic / CST + TOB	1.75912	0.235835	65	4.21298	0.00409744
PAO1	Co	.	No antibiotic / CIP + CST + TOB	1.3137	0.176121	65	2.03522	0.66125
PAO1	Co	.	CIP / CST	0.769295	0.103135	65	-1.95637	0.712966
PAO1	Co	.	CIP / TOB	1.11194	0.149071	65	0.791439	0.999625
PAO1	Co	.	CIP / CIP + CST	1.01222	0.135703	65	0.0906084	1
PAO1	Co	.	CIP / CIP + TOB	0.96383	0.129215	65	-0.274795	1
PAO1	Co	.	CIP / CST + TOB	1.38573	0.185777	65	2.43335	0.393208
PAO1	Co	.	CIP / CIP + CST + TOB	1.03486	0.138738	65	0.255584	1
PAO1	Co	.	CST / TOB	1.4454	0.193776	65	2.74781	0.222963
PAO1	Co	.	CST / CIP + CST	1.31578	0.176399	65	2.04698	0.65335
PAO1	Co	.	CST / CIP + TOB	1.25287	0.167966	65	1.68158	0.864988
PAO1	Co	.	CST / CST + TOB	1.80129	0.241489	65	4.38972	0.00227272
PAO1	Co	.	CST / CIP + CST + TOB	1.3452	0.180344	65	2.21196	0.54022
PAO1	Co	.	TOB / CIP + CST	0.910322	0.122042	65	-0.700831	0.999882
PAO1	Co	.	TOB / CIP + TOB	0.866803	0.116207	65	-1.06623	0.994667
PAO1	Co	.	TOB / CST + TOB	1.24623	0.167075	65	1.64191	0.882105
PAO1	Co	.	TOB / CIP + CST + TOB	0.930681	0.124771	65	-0.535855	0.999992
PAO1	Co	.	CIP + CST / CIP + TOB	0.952193	0.127655	65	-0.365403	1
PAO1	Co	.	CIP + CST / CST + TOB	1.369	0.183534	65	2.34274	0.451623
PAO1	Co	.	CIP + CST / CIP + CST + TOB	1.02236	0.137063	65	0.164976	1
PAO1	Co	.	CIP + TOB / CST + TOB	1.43773	0.192748	65	2.70814	0.241208
PAO1	Co	.	CIP + TOB / CIP + CST + TOB	1.07369	0.143944	65	0.530379	0.999993
PAO1	Co	.	CST + TOB / CIP + CST + TOB	0.746798	0.100119	65	-2.17776	0.563795
PAO1	.	No antibiotic	Mono / Co	0.915634	0.128745	65	-0.62684	0.999961
PAO1	.	CIP	Mono / Co	0.976674	0.137328	65	-0.167861	1
PAO1	.	CST	Mono / Co	0.94083	0.126132	65	-0.454952	0.999998
PAO1	.	TOB	Mono / Co	1.07558	0.144197	65	0.543475	0.999991
PAO1	.	CIP + CST	Mono / Co	0.942935	0.132584	65	-0.417884	0.999999
PAO1	.	CIP + TOB	Mono / Co	0.965841	0.183119	65	-0.183315	1
PAO1	.	CST + TOB	Mono / Co	1.35287	0.256499	65	1.59408	0.900916
PAO1	.	CIP + CST + TOB	Mono / Co	0.885721	0.167929	65	-0.640062	0.999951
